# Incorporation of active cell-free expression lysates in chitosan coated alginate microcapsules

**DOI:** 10.64898/2026.06.04.730178

**Authors:** F. Merchant, F. Latifi, D. Sylaj, E. S. Wheeler, K. E. Loots, M. Coleman, V. Konjufca, S. Hoang-Phou

## Abstract

Oral routes of delivery are logistically simple and enables easy administration of therapeutics. However, oral delivery of proteins is still challenging due to the proteolytic environment within the gastrointestinal (GI) tract. To protect protein cargo from degradation, polymer encapsulation is commonly used, and when it is combined with cell-free gene expression (CFE) approaches that enable the rapid and flexible production of proteins, it potentially allows for on-demand production of protein therapeutics. Here, we investigated the suitability of chitosan coated alginate (Alg/Cht) microcapsules for encapsulation of proteins and CFE lysates for oral delivery. We show that CFE lysates can produce functional mCherry, a model fluorescent protein, in the presence of alginate polymers, although direct contact with chitosan did inhibit protein synthesis. We encapsulated CFE lysates or purified mCherry protein into alginate cores before crosslinking them using internal gelation techniques and coating with chitosan to test their protective capacity for oral delivery. Alg/Cht microcapsules protected mCherry protein cargo from degradation in simulated human gastric fluids and mouse gastric extracts and facilitated controlled cargo release upon exposure to conditions that simulate the intestinal environment. None of the individual CFE or encapsulation components induced inflammation in mouse GI tracts when administered via oral gavage. We also observed a delayed release of fluorescent bead cargo from Alg/Cht microcapsules in mouse intestines following oral gavage. Together, our data suggest that CFE lysate-loaded Alg/Cht formulations can be flexibly used to produce proteins and safely deliver them to the GI tract for potential therapeutic applications.

Graphical Abstract

**Highlights:**

- Cell-free gene expression lysates are active in chitosan coated alginate (Alg/Cht) microcapsules.
- Alg/Cht microcapsules exhibit controlled release *in vitro* in simulated intestinal-like conditions.
- Cell-free and encapsulation components do not induce inflammation in the gastrointestinal tracts of male or female mice.
- Alg/Cht microcapsules show controlled delayed cargo release *in vivo* when orally gavaged in mice.
