## Supplementary material for "Incorporation of active cell-free expression lysates in chitosan coated alginate microcapsules": Table 1. Human simulated gastric and intestinal fluid formulations

### Sheet: Sheet1
Table 1
	Salt	Final Conc. (mM)
hSGF pH3	KCl	6.9
	KH2PO4	0.9
	NaHCO3	25
	NaCl	47.2
	MgCl2(H2O)6	0.1
	Pepsin	2,000U/mL
hSIF pH7	KCl	6.8
	KH2PO4	0.8
	NaHCO3	85
	NaCl	38.4
	MgCl2(H2O)6	0.33
